# Effect of Aging on the Human Myometrium at Single-Cell Resolution

**DOI:** 10.1101/2023.07.03.547452

**Authors:** P Punzón-Jiménez, A Machado-Lopez, R Pérez-Moraga, J Llera-Oyola, D Grases, M Galvez-Viedma, M AlSibai, E Satorres, R Badenes, C Ferrer, E Porta-Pardo, B Roson, C Simón, A Mas

## Abstract

The myometrial dysfunction associated with aging can prompt complications during pregnancy and labor, causing a 7.8-fold increase in maternal mortality in women over 40. Using single-cell/single-nucleus RNA sequencing and spatial transcriptomics, we constructed a cellular atlas of the aging myometrium from 186,120 cells across twenty peri- and post-menopausal women. We identified 23 myometrial cell subpopulations, including novel contractile capillary, venous capillary, immune-modulated fibroblasts, and nervous system regulatory fibroblasts. Myometrial aging leads to fewer contractile capillary cells, a reduced level of ion channel expression in smooth muscle cells, and impaired gene expression in endothelial, smooth muscle, fibroblast, perivascular, and immune cells. We observed altered myometrial cell-to-cell communication as an aging hallmark associated with the loss of 25/229 signaling pathways, including those related to angiogenesis, tissue repair, contractility, immunity, and nervous system regulation. These insights may contribute to a better understanding of the complications faced by older women during pregnancy and labor.
