## Supplemental Table 1 for "Effect of Aging on the Human Myometrium at Single-Cell Resolution"

### Sheet: Table_S1_patient_features
Table S1: Epidemiological, demographic, and clinicopathological outcomes of peri-menopausal (n=6) and post-menopausal (n=14) women included in the study
	Characteristics	All patients
Demographic variables	Age (years)
	Median	63.5
	Range	46-83
	Ethnicity (n)
	Caucasian	20 (100%)
	Body mass index (kg/m2)
	Median	27.9
	Range	16.10-35.60
	Not available (n)	3
	Menopausal state
	Peri-menopausal	6 (30%)
	Post-menopausal	14 (70%)
Source	Recruitment site
	Hospital Universitario y Politécnico La Fe	15 (75%)
	Hospital General de Valencia	3 (15%)
	Hospital Clínico Universitario de Valencia	2 (10%)
Obstetric formula	Previous pregnancies
	Yes	18 (90%)
	No	1 (5%)
	Not available (n)	1 (5%)
	Number of live births
	Median	2
	Range	0-5
	Not available (n)	1
	Number of miscarriages
	Median	0
	Range	0-3
	Not available (n)	1
Surgical procedure	Type of surgery
	Laparotomic organ removal	5 (25%)
	Vaginal hysterectomy due to prolapse	15 (75%)
