## Supplemental Table 2 for "Effect of Aging on the Human Myometrium at Single-Cell Resolution"

### Sheet: Table_S2_sequencing_metrics
Table S2: Run summary metrics of single-cell libraries in the menopausal human myometrium.
Patient	Estimated number of cells	Mean reads per cell	Mean mapped reads per cell	Median genes per cell
P2	16050	19921.5	19072.6	796
P3	1296	247230	239195	1415.5
P4	23783	27632	26544.9	1999
P5	3793	109214	99596.6	3642.67
P7	3321	166596	157100	752
P8	645	927798	848935	690
P9	4816	68104.7	64377.5	3226.33
P10	5510	64257	59324.1	1899.5
P11	4953.67	134897	86496.8	1603
P12	5224.5	123399	110646	1767
P13	1448.33	407131	386118	1189.67
P14	2053.67	390879	375045	1848.67
P15	5521.33	118020	111563	1403.33
P16	13896.8	57433.5	50604	2662.25
P17	2643	100828	94343.5	444.5
P19	3648.6	136661	117560	684
P20	13304.3	31279	29119.7	715
P21	14224.8	135580	124365	652
P22	2619.33	185220	161498	2529
P24	29994.3	29752.3	13521.9	734.667
