## Supplemental Table 13 for "Effect of Aging on the Human Myometrium at Single-Cell Resolution"

### Sheet: Table_S13_contribution
Table S13: Relative contributions of ligands and receptors to signaling pathways during myometrial aging.
Pathway	Contributors (Ligand - Receptor pair)	Relative contribution (%)
HGF	HGF-MET	1
CLDN	CLDN11-CLDN11	1
CALCR	ADM-CALCRL	1
PERIOSTIN	POSTN-(ITGA/+ITGB5)	1
ncWNT	WNT5B-FZD6	0.394667
	WNT5B-FZD4	0.312865
	WNT5A-MCAM	0.204272
	WNT5B - FZD7	0.0350794
	WNT5A - FZD6	0.0258749
	WNT5A - FZD4	0.020511
	WNT5B - FZD2	0.00249231
	WNT5A - FZD7	0.00229915
	WNT5B - FZD1	0.0016664
	WNT5A - FZD2	0.000163396
	WNT5A - FZD1	0.000109223
IL10	IL10-(IL10RA+IL10RB)	1
CD22	CD22-PTPRC	1
CD48	CD48-CD244A	1
L1CAM	L1CAM-(ITGA4+ITGB7)	0.884765
	L1CAM-L1CAM	0.115235
NGF	NGF-NGFR	1
